# Development and validation of an experimental life support system to study the impact of ultraviolet B radiation and temperature on coral reef microbial communities

**DOI:** 10.1101/2023.03.01.530425

**Authors:** T.M. Stuij, D.F.R. Cleary, R.J.M. Rocha, A.R.M. Polonia, D.A.M. Silva, J.C. Frommlet, A. Louvado, Y. M. Huang, N. Van der Windt, N.J. De Voogd, N.C.M. Gomes

## Abstract

In the present study, we developed and validated an experimental life support system (ELSS) designed to investigate the response of coral reef associated bacterial communities to increases in temperature and UVB intensity. The ELSS consisted of 32 independent microcosms, which enables researchers to study the individual and interactive effects of up to three factors using a full factorial experimental design. Temperature can be controlled using water-baths. UV exposure was introduced to the system using UV fluorescent lights. Individual UVB-opaque polyester films were added to the microcosms using a random design. In the validation experiment (stable temperature and no UVB), a coral reef environment was simulated using a layer of coral reef sediment, synthetic seawater, and specimens from five benthic reef species. The species used were two hard corals *Montipora digitata* and *Montipora capricornis*, a soft coral *Sarcophyton glaucum*, a zoanthid *Zoanthus* sp., and a sponge *Chondrilla* sp.. To validate the system, we assessed physical and chemical parameters and characterised host and free-living bacterial communities of the ELSS over 34 days and compared these data to those observed in natural reef ecosystems. Water temperature, dissolved oxygen, pH, salinity and dissolved nutrients in the ELSS were similar to those at shallow coral reef sites. Sediment bacterial diversity and composition were more similar to natural-type communities at day 29 and 34 than at day 8 after transfer to the microcosms, indicating a return to natural-type conditions following an initial, apparent perturbation phase. Transplantation significantly altered the bacterial community composition of *M. digitata* and *Chondrilla* sp. and increased coral photosynthetic efficiency compared to before transplantation. These results highlight the importance of *M. digitata* and *Chondrilla* sp. microbiomes to host adaptation following potential stress events.. Altogether, our results validated the suitability of the ELLS developed in this study as a model system to investigate the responses of coral reef associated bacterial communities to shifts of temperature and UVB radiation and potentially other environmental conditions (e.g., environmental pollution).
