## Supplementary Table 3 for "Development and validation of an experimental life support system to study the impact of ultraviolet B radiation and temperature on coral reef microbial communities"

### Sheet: Sheet1
Development and validation of an experimental life support system to study the impact of ultraviolet B radiation and temperature on coral reef microbial communities T.M. Stuij*, D.F.R. Cleary, R.J.M. Rocha, A.R.M. Polonia, D.A.M. Silva, J.C. Frommlet, A. Louvado, Y. M. Huang, N. Van der Windt, N.J. De Voogd, N.C.M. Gomes *Corresponding authors: email addresses: Tamarastuij@ua.pt (T.M. Stuij) & Go…
Supplementary table 3 List of OTUs removed from subsequent analysis following detection in triple-autoclaved commercial sediment (control for sampling and eDNA contamination) and negative controls used for sequencing
OTU	NC sequencing	extraction blanks	Sterilized sediment	Total samples	Domain	Phylum	Class	Order	Family	Genus
Cont_1	0	0	173	18048	Bacteria	Patescibacteria	Parcubacteria	Candidatus_Adlerbacteria	Candidatus_Adlerbacteria	Candidatus_Adlerbacteria
Cont_2	0	10	3691	16101	Bacteria	Proteobacteria	Gammaproteobacteria	Burkholderiales	Burkholderiaceae	Ralstonia
Cont_3	0	0	67	10913	Bacteria	Proteobacteria	Gammaproteobacteria	Burkholderiales	Burkholderiaceae	Ralstonia
Cont_4	0	0	249	9660	Bacteria	Proteobacteria	Gammaproteobacteria	Burkholderiales	Burkholderiaceae	Burkholderia-Caballeronia-Paraburkholderia
Cont_5	0	0	655	8071	Bacteria	Proteobacteria	Gammaproteobacteria	Alteromonadales	Alteromonadaceae	Alteromonas
Cont_6	0	0	139	7457	Bacteria	Proteobacteria	Alphaproteobacteria	Reyranellales	Reyranellaceae	Reyranella
Cont_7	0	0	114	5246	Bacteria	Proteobacteria	Gammaproteobacteria	Burkholderiales	Burkholderiaceae	Burkholderia-Caballeronia-Paraburkholderia
Cont_8	0	0	26	4288	Bacteria	Proteobacteria	Gammaproteobacteria	Xanthomonadales	Rhodanobacteraceae	Dyella
Cont_9	0	0	150	2831	Bacteria	Proteobacteria	Gammaproteobacteria	Burkholderiales	Burkholderiaceae	Burkholderia-Caballeronia-Paraburkholderia
Cont_10	0	0	133	2733	Bacteria	Proteobacteria	Gammaproteobacteria	Xanthomonadales	Rhodanobacteraceae	Dyella
Cont_11	0	0	105	2603	Bacteria	Proteobacteria	Alphaproteobacteria	Reyranellales	Reyranellaceae	Reyranella
Cont_12	0	0	103	2232	Bacteria	Proteobacteria	Alphaproteobacteria	Unassigned	Unassigned	Unassigned
Cont_13	90	104	30	1594	Bacteria	Proteobacteria	Gammaproteobacteria	Enterobacterales	Enterobacteriaceae	Escherichia-Shigella
Cont_14	0	0	29	1536	Bacteria	Actinobacteriota	Actinobacteria	Corynebacteriales	Mycobacteriaceae	Mycobacterium
Cont_15	0	0	66	1393	Bacteria	Patescibacteria	Parcubacteria	Candidatus_Adlerbacteria	Candidatus_Adlerbacteria	Candidatus_Adlerbacteria
Cont_16	101	131	154	1341	Bacteria	Firmicutes	Bacilli	Bacillales	Bacillaceae	Bacillus
Cont_17	574	189	0	1075	Bacteria	Firmicutes	Bacilli	Bacillales	Bacillaceae	Anaerobacillus
Cont_18	0	0	50	921	Bacteria	Actinobacteriota	Thermoleophilia	Gaiellales	uncultured	uncultured
Cont_19	93	103	87	860	Bacteria	Firmicutes	Bacilli	Bacillales	Bacillaceae	Anaerobacillus
Cont_20	50	0	0	700	Bacteria	Proteobacteria	Gammaproteobacteria	Pseudomonadales	Pseudomonadaceae	Pseudomonas
Cont_21	0	0	58	665	Bacteria	Proteobacteria	Gammaproteobacteria	Burkholderiales	Burkholderiaceae	Burkholderia-Caballeronia-Paraburkholderia
Cont_22	0	0	77	535	Bacteria	Proteobacteria	Gammaproteobacteria	Burkholderiales	Burkholderiaceae	Burkholderia-Caballeronia-Paraburkholderia
Cont_23	213	141	0	509	Bacteria	Proteobacteria	Gammaproteobacteria	Burkholderiales	Burkholderiaceae	Burkholderia-Caballeronia-Paraburkholderia
Cont_24	373	27	0	436	Bacteria	Firmicutes	Bacilli	Bacillales	Bacillaceae	Bacillus
Cont_25	83	3	0	382	Bacteria	Actinobacteriota	Actinobacteria	Propionibacteriales	Propionibacteriaceae	Cutibacterium
Cont_26	0	0	10	367	Bacteria	Proteobacteria	Gammaproteobacteria	Burkholderiales	Burkholderiaceae	Ralstonia
Cont_27	0	0	17	282	Bacteria	Proteobacteria	Gammaproteobacteria	Burkholderiales	Burkholderiaceae	Burkholderia-Caballeronia-Paraburkholderia
Cont_28	130	0	0	226	Bacteria	Firmicutes	Bacilli	Bacillales	Bacillaceae	Anaerobacillus
Cont_29	22	0	0	222	Bacteria	Firmicutes	Bacilli	Staphylococcales	Staphylococcaceae	Staphylococcus
Cont_30	33	0	0	208	Bacteria	Proteobacteria	Alphaproteobacteria	Rhizobiales	Xanthobacteraceae	Bradyrhizobium
Cont_31	59	0	0	147	Bacteria	Proteobacteria	Gammaproteobacteria	Enterobacterales	Enterobacteriaceae	Escherichia-Shigella
Cont_32	51	0	0	125	Bacteria	Proteobacteria	Gammaproteobacteria	Burkholderiales	Comamonadaceae	Pelomonas
Cont_33	0	0	52	64	Bacteria	Proteobacteria	Gammaproteobacteria	Burkholderiales	Neisseriaceae	uncultured
Cont_34	0	0	2	52	Bacteria	Actinobacteriota	Thermoleophilia	Gaiellales	uncultured	uncultured
Cont_35	0	0	101	51	Bacteria	Proteobacteria	Gammaproteobacteria	Alteromonadales	Alteromonadaceae	Alteromonas
Cont_36	0	0	41	35	Bacteria	Proteobacteria	Alphaproteobacteria	Sphingomonadales	Sphingomonadaceae	Novosphingobium
Cont_37	0	0	12	35	Bacteria	Bdellovibrionota	Oligoflexia	0319-6G20	0319-6G20	0319-6G20
Cont_38	71	0	26	31	Bacteria	Firmicutes	Bacilli	Bacillales	Bacillaceae	Anaerobacillus
Cont_39	0	0	63	26	Bacteria	Proteobacteria	Gammaproteobacteria	Xanthomonadales	Xanthomonadaceae	Thermomonas
Cont_40	22	0	0	12	Bacteria	Proteobacteria	Alphaproteobacteria	Caulobacterales	Caulobacteraceae	Brevundimonas
Cont_41	0	0	12	6	Bacteria	Firmicutes	Negativicutes	Veillonellales-Selenomonadales	Veillonellaceae	Veillonella
Cont_42	0	0	67	4	Bacteria	Actinobacteriota	Actinobacteria	Propionibacteriales	Nocardioidaceae	Nocardioides
Cont_43	0	0	20	0	Bacteria	Campilobacterota	Campylobacteria	Campylobacterales	Arcobacteraceae	uncultured
Cont_44	0	0	99	0	Bacteria	Actinobacteriota	Actinobacteria	Propionibacteriales	Nocardioidaceae	Nocardioides
Cont_45	0	0	83	0	Bacteria	Acidobacteriota	Blastocatellia	Blastocatellales	Blastocatellaceae	Blastocatella
Cont_46	0	0	76	0	Bacteria	Actinobacteriota	Actinobacteria	Propionibacteriales	Nocardioidaceae	Nocardioides
Cont_47	0	0	76	0	Bacteria	Actinobacteriota	Actinobacteria	Propionibacteriales	Nocardioidaceae	Nocardioides
Cont_48	0	0	76	0	Bacteria	Bacteroidota	Bacteroidia	Cytophagales	Hymenobacteraceae	Pontibacter
Cont_49	0	0	62	0	Bacteria	Gemmatimonadota	Gemmatimonadetes	Gemmatimonadales	Gemmatimonadaceae	Unassigned
Cont_50	0	0	52	0	Bacteria	Actinobacteriota	Actinobacteria	Propionibacteriales	Nocardioidaceae	Nocardioides
Cont_51	0	0	50	0	Bacteria	Firmicutes	Bacilli	Bacillales	Planococcaceae	Chryseomicrobium
Cont_52	0	0	43	0	Bacteria	Actinobacteriota	Actinobacteria	Propionibacteriales	Nocardioidaceae	Nocardioides
Cont_53	0	0	48	0	Bacteria	Actinobacteriota	Actinobacteria	Propionibacteriales	Nocardioidaceae	Unassigned
Cont_54	0	0	38	0	Bacteria	Actinobacteriota	Rubrobacteria	Rubrobacterales	Rubrobacteriaceae	Rubrobacter
Cont_55	31	0	0	0	Bacteria	Actinobacteriota	Alphaproteobacteria	Rhizobiales	Xanthobacteraceae	Unassigned
Cont_56	0	0	32	0	Bacteria	Actinobacteriota	Actinobacteria	Propionibacteriales	Nocardioidaceae	Nocardioides
Cont_57	0	0	30	0	Bacteria	Proteobacteria	Actinobacteria	Propionibacteriales	Nocardioidaceae	Nocardioides
Cont_58	0	0	8	0	Bacteria	Actinobacteriota	Gammaproteobacteria	Pseudomonadales	Moraxellaceae	Acinetobacter
Cont_59	0	0	29	0	Bacteria	Actinobacteriota	Actinobacteria	Streptomycetales	Streptomycetaceae	Streptomyces
Cont_60	0	0	28	0	Bacteria	Proteobacteria	Actinobacteria	Frankiales	Geodermatophilaceae	Geodermatophilus
Cont_61	0	0	23	0	Bacteria	Actinobacteriota	Alphaproteobacteria	Rhodobacterales	Rhodobacteraceae	Rubellimicrobium
Cont_62	0	0	23	0	Bacteria	Proteobacteria	Actinobacteria	Propionibacteriales	Nocardioidaceae	Nocardioides
Cont_63	0	0	19	0	Bacteria	Actinobacteriota	Gammaproteobacteria	Burkholderiales	Oxalobacteraceae	Noviherbaspirillum
Cont_64	0	0	16	0	Bacteria	Actinobacteriota	Actinobacteria	Micrococcales	Intrasporangiaceae	Ornithinimicrobium
Cont_65	0	0	15	0	Bacteria	Gemmatimonadota	Actinobacteria	Propionibacteriales	Nocardioidaceae	Marmoricola
Cont_66	0	0	11	0	Bacteria	Actinobacteriota	Gemmatimonadetes	Gemmatimonadales	Gemmatimonadaceae	uncultured
Cont_67	0	0	11	0	Bacteria	Actinobacteriota	Actinobacteria	Propionibacteriales	Nocardioidaceae	Nocardioides
Cont_68	0	0	7	0	Bacteria	Firmicutes	Actinobacteria	Micromonosporales	Micromonosporaceae	Unassigned
Cont_69	0	0	6	0	Bacteria	Proteobacteria	Bacilli	Bacillales	Planococcaceae	Jeotgalibacillus
Cont_70	31	0	0	0	Bacteria	Bacteroidota	Bacteroidia	Flavobacteriales	Weeksellaceae	Unassigned
Cont_71	24	0	0	0	Bacteria	Proteobacteria	Alphaproteobacteria	Rhizobiales	Methyloligellaceae	uncultured
Cont_72	44	0	0	0	Bacteria	Actinobacteriota	Actinobacteria	Propionibacteriales	Propionibacteriaceae	Friedmanniella
Cont_73	64	0	0	0	Bacteria	Firmicutes	Bacilli	Staphylococcales	Staphylococcaceae	Macrococcus
