## Supplementary Table 4 for "Development and validation of an experimental life support system to study the impact of ultraviolet B radiation and temperature on coral reef microbial communities"

### Sheet: Supp_table_4_emmeans_richness_a
Development and validation of an experimental life support system to study the impact of ultraviolet B radiation and temperature on coral reef microbial communities T.M. Stuij*, D.F.R. Cleary, R.J.M. Rocha, A.R.M. Polonia, D.A.M. Silva, J.C. Frommlet, A. Louvado, Y. M. Huang, N. Van der Windt, N.J. De Voogd, N.C.M. Gomes *Corresponding authors: email addresses: Tamarastuij@ua.pt (T.M. Stuij) & Go…
Supplementary table 4 Results of the emmeans statistical analyses of bacterial richness and evenness.
Diversity	Biotope	contrast	estimate	SE	z.ratio	p.value	Sign. at P < 0.004
Richness	Sediment	Timepoint0-Timepoint1	0.0403	0.222	0.182	0.8557
Richness	Sediment	Timepoint0-Timepoint2	-0.3215	0.206	-1.558	0.1432
Richness	Sediment	Timepoint0-Timepoint3	0.5397	0.251	2.149	0.0731
Richness	Sediment	Timepoint1-Timepoint2	-0.3618	0.191	-1.892	0.0877
Richness	Sediment	Timepoint1-Timepoint3	0.4994	0.239	2.091	0.0731
Richness	Sediment	Timepoint2-Timepoint3	0.8612	0.225	3.832	0.0008	*
Richness	Water	Timepoint1-Timepoint2	-0.9384	0.149	-6.308	<.0001	**
Richness	Water	Timepoint1-Timepoint3	-0.8639	0.15	-5.746	<.0001	**
Richness	Water	Timepoint2-Timepoint3	0.0744	0.114	0.654	0.5128
Richness	M. digitata	Timepoint0-Timepoint3	-0.134	0.374	-0.358	0.7204
Richness	M. capricornis	Timepoint0-Timepoint3	0.223	0.132	1.682	0.0926
Richness	S. glaucum	Timepoint0-Timepoint3	-0.165	0.406	-0.407	0.6843
Richness	Zoanthus sp.	Timepoint0-Timepoint3	-0.466	0.711	-0.656	0.5121
Richness	Chondrilla sp,	Timepoint0-Timepoint3	0.0264	0.12	0.221	0.8253
Evenness	Sediment	Timepoint0-Timepoint1	1.165	0.18	6.457	<.0001	**
Evenness	Sediment	Timepoint0-Timepoint2	0.234	0.202	1.161	0.2458
Evenness	Sediment	Timepoint0-Timepoint3	0.609	0.191	3.189	0.0021	*
Evenness	Sediment	Timepoint1-Timepoint2	-0.931	0.151	-6.181	<.0001	**
Evenness	Sediment	Timepoint1-Timepoint3	-0.556	0.136	-4.091	<.0001	**
Evenness	Sediment	Timepoint2-Timepoint3	0.375	0.163	2.299	0.0258
Evenness	Water	Timepoint1-Timepoint2	-0.859	0.137	-6.278	<.0001	**
Evenness	Water	Timepoint1-Timepoint3	-0.642	0.134	-4.793	<.0001	**
Evenness	Water	Timepoint2-Timepoint3	0.217	0.14	1.547	0.122
Evenness	M. digitata	Timepoint0-Timepoint3	-1.03	0.351	-2.932	0.0034	*
Evenness	M. capricornis	Timepoint0-Timepoint3	0.393	0.213	1.845	0.065
Evenness	S. glaucum	Timepoint0-Timepoint3	0.0773	0.302	0.256	0.7978
Evenness	Zoanthus sp.	Timepoint0-Timepoint3	0.661	0.706	0.936	0.3491
Evenness	Chondrilla sp,	Timepoint0-Timepoint3	-0.065	0.0986	-0.659	0.5097
