## Supplementary Table 5 for "Development and validation of an experimental life support system to study the impact of ultraviolet B radiation and temperature on coral reef microbial communities"

### Sheet: Sheet1
Development and validation of an experimental life support system to study the impact of ultraviolet B radiation and temperature on coral reef microbial communities T.M. Stuij*, D.F.R. Cleary, R.J.M. Rocha, A.R.M. Polonia, D.A.M. Silva, J.C. Frommlet, A. Louvado, Y. M. Huang, N. Van der Windt, N.J. De Voogd, N.C.M. Gomes *Corresponding authors: email addresses: Tamarastuij@ua.pt (T.M. Stuij) & Go…
Supplementary Table 5 Principal component analysis and Adonis test results. In the Adonis analysis, we tested for variation among sampling events for each biotope separate.
PCO analysis	Sediment	Water	Md	Mc	Sg	Zs	Cs
eigenvalue axis 1	5.43076		1.10681	1.31263	1.06869	1.10283	0.151
eigenvalue axis 2	2.01273		1.02288	0.696929	0.808306	0.818578	0.045
Total	17.9456		5.13231	3.49497	3.26654	3.53274	0.29
Variation explained axis 1 and 2	0.41		0.42	0.58	0.58	0.54	0.67
Adonis results
Df	3	2	1	1	1	1	1
Total Df	14	11	7	6	5	5	7
sum of squares	3.5097	2.0417	1.0227	0.647	0.8442	0.8368	0.14179
F. model	2.5315	4.6145	1.4931	1.136	1.3941	1.2416	5.7215
R2	0.40843	0.50628	0.19926	0.18513	0.25845	0.23687	0.48812
P-value	0.001	0.001	0.032	0.3	0.1333	0.2	0.021
Significance (P < 0.05)	***	**	*				*
