## Supplementary Table 6 for "Development and validation of an experimental life support system to study the impact of ultraviolet B radiation and temperature on coral reef microbial communities"

### Sheet: Supp_table_6_totalseq_OTUs_phyl
Development and validation of an experimental life support system to study the impact of ultraviolet B radiation and temperature on coral reef microbial communities T.M. Stuij*, D.F.R. Cleary, R.J.M. Rocha, A.R.M. Polonia, D.A.M. Silva, J.C. Frommlet, A. Louvado, Y. M. Huang, N. Van der Windt, N.J. De Voogd, N.C.M. Gomes *Corresponding authors: email addresses: Tamarastuij@ua.pt (T.M. Stuij) & Go…
Supplementary table 6 Total amount of OTUs, sequences and percentage of total sequences of the 20 most abundant bacterial phyla, classes and orders
Level	Taxon	OTUs	Sequences	Percentage_of_total_seq
Phylum	Proteobacteria	4156	751894	53.1627
Phylum	Planctomycetota	2214	138421	9.78706
Phylum	Bacteroidota	1634	84631	5.98384
Phylum	Cyanobacteria	221	78311	5.53698
Phylum	Actinobacteriota	485	59621	4.21551
Phylum	Firmicutes	215	54368	3.84409
Phylum	Verrucomicrobiota	1112	52766	3.73082
Phylum	Patescibacteria	490	45003	3.18194
Phylum	Acidobacteriota	350	27462	1.9417
Phylum	Spirochaetota	129	22845	1.61526
Phylum	Chloroflexi	251	22429	1.58584
Phylum	Myxococcota	282	14168	1.00175
Phylum	Gemmatimonadota	90	10571	0.747423
Phylum	Desulfobacterota	286	9901	0.700051
Phylum	Bdellovibrionota	350	9543	0.674738
Phylum	NB1-j	335	6928	0.489845
Phylum	Dadabacteria	56	6449	0.455977
Phylum	Campilobacterota	28	5994	0.423806
Phylum	Latescibacterota	94	2149	0.151945
Phylum	SAR324_clade(Marine_group_B)	87	1719	0.121542
Class	Alphaproteobacteria	1690	469443	33.192
Class	Gammaproteobacteria	2454	282365	19.9646
Class	Planctomycetes	1443	118202	8.35748
Class	Bacteroidia	1558	83228	5.88464
Class	Cyanobacteriia	181	76963	5.44167
Class	Acidimicrobiia	351	48113	3.40183
Class	Bacilli	123	39441	2.78868
Class	Verrucomicrobiae	709	34942	2.47058
Class	ABY1	157	23744	1.67882
Class	Spirochaetia	104	22426	1.58563
Class	Gracilibacteria	117	14912	1.05435
Class	Clostridia	88	14825	1.0482
Class	Chlamydiae	245	14632	1.03456
Class	Vicinamibacteria	34	14201	1.00408
Class	BD2-11_terrestrial_group	69	9948	0.703374
Class	OM190	342	9818	0.694182
Class	Polyangia	210	9268	0.655294
Class	Bdellovibrionia	236	7971	0.56359
Class	NB1-j	335	6928	0.489845
Class	Dehalococcoidia	25	6774	0.478956
Order	Rhodobacterales	435	242181	17.1234
Order	Rhizobiales	290	83770	5.92296
Order	Pirellulales	1086	80923	5.72167
Order	Alteromonadales	155	76114	5.38164
Order	Synechococcales	19	59330	4.19493
Order	Oceanospirillales	179	41351	2.92372
Order	Microtrichales	271	40104	2.83556
Order	Caulobacterales	123	34350	2.42872
Order	Flavobacteriales	500	31546	2.23046
Order	Planctomycetales	303	30410	2.15014
Order	Unassigned	404	29039	2.0532
Order	Entomoplasmatales	7	28121	1.9883
Order	Verrucomicrobiales	559	27977	1.97812
Order	HOC36	60	27027	1.91095
Order	uncultured	189	26399	1.86654
Order	Cellvibrionales	370	25724	1.81882
Order	Cytophagales	457	24993	1.76713
Order	Spirochaetales	104	22426	1.58563
Order	Chitinophagales	440	21728	1.53628
Order	Steroidobacterales	187	19087	1.34955
