## Supplementary Table 7 for "Development and validation of an experimental life support system to study the impact of ultraviolet B radiation and temperature on coral reef microbial communities"

### Sheet: emmeans_highertax_Sd3
Development and validation of an experimental life support system to study the impact of ultraviolet B radiation and temperature on coral reef microbial communities T.M. Stuij*, D.F.R. Cleary, R.J.M. Rocha, A.R.M. Polonia, D.A.M. Silva, J.C. Frommlet, A. Louvado, Y. M. Huang, N. Van der Windt, N.J. De Voogd, N.C.M. Gomes *Corresponding authors: email addresses: Tamarastuij@ua.pt (T.M. Stuij) & Go…
Supplementary table 7 Results of the emmeans statistical analyses of the most abundant bacterial phyla and two most abundant proteobacterial classes
	Taxon	contrast	estimate	SE	z.ratio	p.value	sign. at p < 0.0004
Sediment	Planctomycetota	Timepoint0 - Timepoint1	-0.272154	0.248672	-1.09443	0.482423
Sediment	Bacteroidota	Timepoint0 - Timepoint1	0.112662	0.245208	0.459452	0.775091
Sediment	Cyanobacteria	Timepoint0 - Timepoint1	0.807121	0.258398	3.12356	0.0102805
Sediment	Actinobacteriota	Timepoint0 - Timepoint1	0.134472	0.233526	0.575835	0.564727
Sediment	Firmicutes	Timepoint0 - Timepoint1	2.03444	0.25257	8.05496	4.77022e-15	*
Sediment	Verrucomicrobiota	Timepoint0 - Timepoint1	0.521681	0.259946	2.00689	0.256112
Sediment	Patescibacteria	Timepoint0 - Timepoint1	0.378438	0.427336	0.885575	0.375846
Sediment	Acidobacteriota	Timepoint0 - Timepoint1	0.404618	0.237673	1.70241	0.177356
Sediment	Chloroflexi	Timepoint0 - Timepoint1	1.06473	0.226429	4.70227	1.5437e-05	*
Sediment	Myxococcota	Timepoint0 - Timepoint1	-0.427124	0.325829	-1.31088	0.379794
Sediment	Gemmatimonadota	Timepoint0 - Timepoint1	0.847081	0.226349	3.74237	0.000546879
Sediment	Desulfobacterota	Timepoint0 - Timepoint1	1.80249	0.197304	9.13557	1.95185e-19	*
Sediment	Bdellovibrionota	Timepoint0 - Timepoint1	-2.58636	0.711564	-3.63476	0.00166945
Sediment	NB1.j	Timepoint0 - Timepoint1	1.08841	0.318335	3.41906	0.0037703
Sediment	Dadabacteria	Timepoint0 - Timepoint1	-0.905922	0.56031	-1.61682	0.1271
Sediment	Campilobacterota	Timepoint0 - Timepoint1	0.486908	0.195627	2.48897	0.0153739
Sediment	Alphaproteobacteria	Timepoint0 - Timepoint1	-0.885434	0.297043	-2.98082	0.00862421
Sediment	Gammaproteobacteria	Timepoint0 - Timepoint1	-0.185609	0.119822	-1.54904	0.145647
Sediment	Planctomycetota	Timepoint0 - Timepoint2	-0.429637	0.244052	-1.76044	0.253561
Sediment	Bacteroidota	Timepoint0 - Timepoint2	-0.011942	0.239836	-0.0497925	0.960288
Sediment	Cyanobacteria	Timepoint0 - Timepoint2	0.741592	0.253397	2.92661	0.0102805
Sediment	Actinobacteriota	Timepoint0 - Timepoint2	-0.131833	0.222514	-0.59247	0.564727
Sediment	Firmicutes	Timepoint0 - Timepoint2	2.94445	0.379028	7.76843	2.38402e-14	*
Sediment	Verrucomicrobiota	Timepoint0 - Timepoint2	0.157205	0.240022	0.654961	0.614991
Sediment	Patescibacteria	Timepoint0 - Timepoint2	-0.770903	0.343264	-2.2458	0.0714366
Sediment	Acidobacteriota	Timepoint0 - Timepoint2	-0.285847	0.205088	-1.39378	0.245077
Sediment	Chloroflexi	Timepoint0 - Timepoint2	0.24541	0.180125	1.36244	0.207669
Sediment	Myxococcota	Timepoint0 - Timepoint2	-0.527009	0.320796	-1.64282	0.301263
Sediment	Gemmatimonadota	Timepoint0 - Timepoint2	-0.263163	0.17199	-1.53011	0.151187
Sediment	Desulfobacterota	Timepoint0 - Timepoint2	2.68085	0.285308	9.39631	3.39058e-20	*
Sediment	Bdellovibrionota	Timepoint0 - Timepoint2	-2.24934	0.719114	-3.12794	0.00528113
Sediment	NB1.j	Timepoint0 - Timepoint2	0.364863	0.257089	1.41921	0.187005
Sediment	Dadabacteria	Timepoint0 - Timepoint2	-2.52954	0.505389	-5.00514	1.11642e-06	*
Sediment	Campilobacterota	Timepoint0 - Timepoint2	2.79474	0.476497	5.86518	2.69191e-08	*
Sediment	Alphaproteobacteria	Timepoint0 - Timepoint2	-0.421537	0.308057	-1.36837	0.205434
Sediment	Gammaproteobacteria	Timepoint0 - Timepoint2	0.00903151	0.122993	0.0734313	0.941463
Sediment	Planctomycetota	Timepoint0 - Timepoint3	-0.0476278	0.25658	-0.185625	0.852739
Sediment	Bacteroidota	Timepoint0 - Timepoint3	0.233314	0.25097	0.92965	0.775091
Sediment	Cyanobacteria	Timepoint0 - Timepoint3	0.546698	0.239827	2.27955	0.0452689
Sediment	Actinobacteriota	Timepoint0 - Timepoint3	-0.256507	0.218151	-1.17582	0.479332
Sediment	Firmicutes	Timepoint0 - Timepoint3	3.27583	0.442926	7.39589	2.80927e-13	*
Sediment	Verrucomicrobiota	Timepoint0 - Timepoint3	0.438485	0.254883	1.72034	0.256112
Sediment	Patescibacteria	Timepoint0 - Timepoint3	-0.404984	0.362093	-1.11845	0.316049
Sediment	Acidobacteriota	Timepoint0 - Timepoint3	-0.124125	0.211203	-0.587705	0.556731
Sediment	Chloroflexi	Timepoint0 - Timepoint3	0.307885	0.182759	1.68465	0.138084
Sediment	Myxococcota	Timepoint0 - Timepoint3	-0.627544	0.316143	-1.985	0.282867
Sediment	Gemmatimonadota	Timepoint0 - Timepoint3	0.251308	0.191674	1.31112	0.189817
Sediment	Desulfobacterota	Timepoint0 - Timepoint3	3.05017	0.337436	9.03926	3.15478e-19	*
Sediment	Bdellovibrionota	Timepoint0 - Timepoint3	-1.79852	0.733916	-2.45058	0.0213937
Sediment	NB1.j	Timepoint0 - Timepoint3	0.977556	0.306849	3.18579	0.00433075
Sediment	Dadabacteria	Timepoint0 - Timepoint3	-2.47207	0.50623	-4.88331	1.56483e-06	*
Sediment	Campilobacterota	Timepoint0 - Timepoint3	3.48652	0.660374	5.27962	3.88366e-07	*
Sediment	Alphaproteobacteria	Timepoint0 - Timepoint3	-1.10186	0.293899	-3.74912	0.00106475
Sediment	Gammaproteobacteria	Timepoint0 - Timepoint3	0.280668	0.128491	2.18434	0.0578748
Sediment	Planctomycetota	Timepoint1 - Timepoint2	-0.157484	0.212237	-0.742018	0.549692
Sediment	Bacteroidota	Timepoint1 - Timepoint2	-0.124604	0.227245	-0.548322	0.775091
Sediment	Cyanobacteria	Timepoint1 - Timepoint2	-0.0655296	0.283217	-0.231376	0.817023
Sediment	Actinobacteriota	Timepoint1 - Timepoint2	-0.266305	0.211691	-1.25799	0.479332
Sediment	Firmicutes	Timepoint1 - Timepoint2	0.910005	0.433591	2.09876	0.0430055
Sediment	Verrucomicrobiota	Timepoint1 - Timepoint2	-0.364476	0.251189	-1.451	0.293557
Sediment	Patescibacteria	Timepoint1 - Timepoint2	-1.14934	0.354789	-3.23951	0.00718417
Sediment	Acidobacteriota	Timepoint1 - Timepoint2	-0.690465	0.212121	-3.25505	0.0068024
Sediment	Chloroflexi	Timepoint1 - Timepoint2	-0.819319	0.224325	-3.65237	0.00077948
Sediment	Myxococcota	Timepoint1 - Timepoint2	-0.0998842	0.258647	-0.38618	0.699363
Sediment	Gemmatimonadota	Timepoint1 - Timepoint2	-1.11024	0.2082	-5.33259	5.80932e-07	*
Sediment	Desulfobacterota	Timepoint1 - Timepoint2	0.878361	0.323445	2.71564	0.00793763
Sediment	Bdellovibrionota	Timepoint1 - Timepoint2	0.337019	0.257773	1.30743	0.191067
Sediment	NB1.j	Timepoint1 - Timepoint2	-0.723542	0.321699	-2.24913	0.0490086
Sediment	Dadabacteria	Timepoint1 - Timepoint2	-1.62362	0.296204	-5.48143	2.53136e-07	*
Sediment	Campilobacterota	Timepoint1 - Timepoint2	2.30783	0.480384	4.80414	3.10843e-06	*
Sediment	Alphaproteobacteria	Timepoint1 - Timepoint2	0.463897	0.250836	1.84941	0.0965989
Sediment	Gammaproteobacteria	Timepoint1 - Timepoint2	0.194641	0.110641	1.75921	0.117813
Sediment	Planctomycetota	Timepoint1 - Timepoint3	0.224526	0.226532	0.991143	0.482423
Sediment	Bacteroidota	Timepoint1 - Timepoint3	0.120653	0.238967	0.504894	0.775091
Sediment	Cyanobacteria	Timepoint1 - Timepoint3	-0.260423	0.271144	-0.960461	0.505235
Sediment	Actinobacteriota	Timepoint1 - Timepoint3	-0.390979	0.2071	-1.88787	0.354257
Sediment	Firmicutes	Timepoint1 - Timepoint3	1.24139	0.490431	2.53122	0.0170502
Sediment	Verrucomicrobiota	Timepoint1 - Timepoint3	-0.0831957	0.265425	-0.313443	0.753944
Sediment	Patescibacteria	Timepoint1 - Timepoint3	-0.783421	0.373036	-2.10012	0.0714366
Sediment	Acidobacteriota	Timepoint1 - Timepoint3	-0.528743	0.218039	-2.42499	0.0459263
Sediment	Chloroflexi	Timepoint1 - Timepoint3	-0.756844	0.226446	-3.34227	0.00166189
Sediment	Myxococcota	Timepoint1 - Timepoint3	-0.20042	0.252853	-0.792633	0.641987
Sediment	Gemmatimonadota	Timepoint1 - Timepoint3	-0.595773	0.224735	-2.651	0.012038
Sediment	Desulfobacterota	Timepoint1 - Timepoint3	1.24768	0.370241	3.36992	0.00112786
Sediment	Bdellovibrionota	Timepoint1 - Timepoint3	0.787841	0.29657	2.65651	0.015791
Sediment	NB1.j	Timepoint1 - Timepoint3	-0.11085	0.3627	-0.305624	0.759891
Sediment	Dadabacteria	Timepoint1 - Timepoint3	-1.56615	0.297636	-5.26197	4.27551e-07	*
Sediment	Campilobacterota	Timepoint1 - Timepoint3	2.99962	0.663185	4.52305	9.14341e-06	*
Sediment	Alphaproteobacteria	Timepoint1 - Timepoint3	-0.216429	0.23323	-0.927962	0.353427
Sediment	Gammaproteobacteria	Timepoint1 - Timepoint3	0.466277	0.116723	3.99474	0.00038859	*
Sediment	Planctomycetota	Timepoint2 - Timepoint3	0.382009	0.22145	1.72504	0.253561
Sediment	Bacteroidota	Timepoint2 - Timepoint3	0.245256	0.233451	1.05057	0.775091
Sediment	Cyanobacteria	Timepoint2 - Timepoint3	-0.194894	0.266382	-0.731633	0.557271
Sediment	Actinobacteriota	Timepoint2 - Timepoint3	-0.124674	0.194599	-0.640671	0.564727
Sediment	Firmicutes	Timepoint2 - Timepoint3	0.331382	0.566033	0.585446	0.558248
Sediment	Verrucomicrobiota	Timepoint2 - Timepoint3	0.28128	0.245946	1.14367	0.379143
Sediment	Patescibacteria	Timepoint2 - Timepoint3	0.365919	0.27271	1.34179	0.269497
Sediment	Acidobacteriota	Timepoint2 - Timepoint3	0.161723	0.181972	0.888725	0.448981
Sediment	Chloroflexi	Timepoint2 - Timepoint3	0.0624751	0.180146	0.346802	0.72874
Sediment	Myxococcota	Timepoint2 - Timepoint3	-0.100535	0.246333	-0.408129	0.699363
Sediment	Gemmatimonadota	Timepoint2 - Timepoint3	0.514472	0.16986	3.0288	0.00491058
Sediment	Desulfobacterota	Timepoint2 - Timepoint3	0.369321	0.423734	0.871586	0.383434
Sediment	Bdellovibrionota	Timepoint2 - Timepoint3	0.450822	0.314254	1.43458	0.181689
Sediment	NB1.j	Timepoint2 - Timepoint3	0.612692	0.310337	1.97428	0.0725247
Sediment	Dadabacteria	Timepoint2 - Timepoint3	0.05747	0.173372	0.331483	0.740279
Sediment	Campilobacterota	Timepoint2 - Timepoint3	0.691785	0.792839	0.872541	0.382913
Sediment	Alphaproteobacteria	Timepoint2 - Timepoint3	-0.680326	0.247105	-2.75319	0.0118035
Sediment	Gammaproteobacteria	Timepoint2 - Timepoint3	0.271636	0.119975	2.26411	0.0578748
Water	Planctomycetota	Timepoint1 - Timepoint2	-1.32995	0.325061	-4.09139	0.000128638	*
Water	Bacteroidota	Timepoint1 - Timepoint2	-0.832379	0.484939	-1.71646	0.129117
Water	Cyanobacteria	Timepoint1 - Timepoint2	-1.57339	1.16537	-1.35012	0.265465
Water	Actinobacteriota	Timepoint1 - Timepoint2	-2.08982	0.65943	-3.16914	0.00458679
Water	Firmicutes	Timepoint1 - Timepoint2	-1.68727	0.837835	-2.01385	0.132077
Water	Verrucomicrobiota	Timepoint1 - Timepoint2	-1.77659	0.263474	-6.74294	2.32827e-11	*
Water	Patescibacteria	Timepoint1 - Timepoint2	-0.661592	0.321278	-2.05925	0.0963963
Water	Acidobacteriota	Timepoint1 - Timepoint2	2.72721e-12	554.742	4.91617e-15	1
Water	Chloroflexi	Timepoint1 - Timepoint2	-16.1664	758.114	-0.0213245	0.982987
Water	Myxococcota	Timepoint1 - Timepoint2	-1.31742	0.633324	-2.08017	0.0562647
Water	Gemmatimonadota	Timepoint1 - Timepoint2	2.27445e-12	831.023	2.73693e-15	1
Water	Desulfobacterota	Timepoint1 - Timepoint2	0.714016	0.44288	1.61221	0.320748
Water	Bdellovibrionota	Timepoint1 - Timepoint2	0.03278	0.187117	0.175184	0.860935
Water	NB1.j	Timepoint1 - Timepoint2	3.91187e-14	0.816497	4.79104e-14	1
Water	Dadabacteria	Timepoint1 - Timepoint2	-13.6876	408.829	-0.0334801	0.973292
Water	Campilobacterota	Timepoint1 - Timepoint2	3.91187e-14	0.816497	4.79104e-14	1
Water	Alphaproteobacteria	Timepoint1 - Timepoint2	0.407311	0.23715	1.71753	0.128824
Water	Gammaproteobacteria	Timepoint1 - Timepoint2	0.298078	0.317069	0.940104	0.727404
Water	Planctomycetota	Timepoint1 - Timepoint3	-1.06925	0.334934	-3.19242	0.00211628
Water	Bacteroidota	Timepoint1 - Timepoint3	-1.15984	0.465306	-2.49265	0.0380383
Water	Cyanobacteria	Timepoint1 - Timepoint3	-1.64544	1.15838	-1.42046	0.265465
Water	Actinobacteriota	Timepoint1 - Timepoint3	1.15859	1.2676	0.914004	0.360715
Water	Firmicutes	Timepoint1 - Timepoint3	-0.63541	0.951825	-0.66757	0.504408
Water	Verrucomicrobiota	Timepoint1 - Timepoint3	-1.95011	0.260488	-7.48635	2.12454e-13	*
Water	Patescibacteria	Timepoint1 - Timepoint3	-0.599425	0.323953	-1.85034	0.0963963
Water	Acidobacteriota	Timepoint1 - Timepoint3	-15.3729	392.262	-0.0391903	1
Water	Chloroflexi	Timepoint1 - Timepoint3	-16.18	758.114	-0.0213424	0.982987
Water	Myxococcota	Timepoint1 - Timepoint3	-1.39193	0.628511	-2.21464	0.0562647
Water	Gemmatimonadota	Timepoint1 - Timepoint3	-14.8508	587.622	-0.0252727	1
Water	Desulfobacterota	Timepoint1 - Timepoint3	0.213188	0.380041	0.56096	0.574825
Water	Bdellovibrionota	Timepoint1 - Timepoint3	0.26257	0.198815	1.32067	0.376673
Water	NB1.j	Timepoint1 - Timepoint3	3.91187e-14	0.816497	4.79104e-14	1
Water	Dadabacteria	Timepoint1 - Timepoint3	-13.9364	408.829	-0.0340887	0.973292
Water	Campilobacterota	Timepoint1 - Timepoint3	3.91187e-14	0.816497	4.79104e-14	1
Water	Alphaproteobacteria	Timepoint1 - Timepoint3	0.44013	0.237444	1.85362	0.128824
Water	Gammaproteobacteria	Timepoint1 - Timepoint3	0.185722	0.313069	0.593231	0.727404
Water	Planctomycetota	Timepoint2 - Timepoint3	0.2607	0.226585	1.15056	0.249911
Water	Bacteroidota	Timepoint2 - Timepoint3	-0.327465	0.359911	-0.90985	0.362902
Water	Cyanobacteria	Timepoint2 - Timepoint3	-0.0720537	0.671529	-0.107298	0.914553
Water	Actinobacteriota	Timepoint2 - Timepoint3	3.24841	1.12752	2.88103	0.00594561
Water	Firmicutes	Timepoint2 - Timepoint3	1.05186	0.650873	1.61608	0.159117
Water	Verrucomicrobiota	Timepoint2 - Timepoint3	-0.173518	0.139909	-1.24022	0.214895
Water	Patescibacteria	Timepoint2 - Timepoint3	0.0621674	0.281677	0.220705	0.825322
Water	Acidobacteriota	Timepoint2 - Timepoint3	-15.3729	392.262	-0.0391903	1
Water	Chloroflexi	Timepoint2 - Timepoint3	-0.013587	0.544134	-0.0249699	0.982987
Water	Myxococcota	Timepoint2 - Timepoint3	-0.074505	0.404699	-0.184099	0.853935
Water	Gemmatimonadota	Timepoint2 - Timepoint3	-14.8508	587.622	-0.0252727	1
Water	Desulfobacterota	Timepoint2 - Timepoint3	-0.500828	0.459803	-1.08922	0.414083
Water	Bdellovibrionota	Timepoint2 - Timepoint3	0.22979	0.200227	1.14764	0.376673
Water	NB1.j	Timepoint2 - Timepoint3	1.89327e-29	0.816497	2.31877e-29	1
Water	Dadabacteria	Timepoint2 - Timepoint3	-0.248805	0.958643	-0.259538	0.973292
Water	Campilobacterota	Timepoint2 - Timepoint3	1.89327e-29	0.816497	2.31877e-29	1
Water	Alphaproteobacteria	Timepoint2 - Timepoint3	0.0328194	0.238425	0.137651	0.890516
Water	Gammaproteobacteria	Timepoint2 - Timepoint3	-0.112356	0.322324	-0.34858	0.727404
M. digitata	Planctomycetota	Timepoint0 - Timepoint3	-1.11258	0.521004	-2.13546	0.0327236
M. digitata	Bacteroidota	Timepoint0 - Timepoint3	-0.594673	0.32276	-1.84246	0.0654075
M. digitata	Cyanobacteria	Timepoint0 - Timepoint3	0.939114	0.426214	2.20339	0.0275676
M. digitata	Actinobacteriota	Timepoint0 - Timepoint3	-1.08987	0.419357	-2.59891	0.00935211
M. digitata	Firmicutes	Timepoint0 - Timepoint3	0.801269	1.20266	0.666246	0.505254
M. digitata	Verrucomicrobiota	Timepoint0 - Timepoint3	-0.831963	0.428574	-1.94124	0.0522297
M. digitata	Patescibacteria	Timepoint0 - Timepoint3	-2.88813	1.68998	-1.70897	0.0874559
M. digitata	Acidobacteriota	Timepoint0 - Timepoint3	-1.808	1.25543	-1.44015	0.149826
M. digitata	Chloroflexi	Timepoint0 - Timepoint3	-2.09832	0.794784	-2.64011	0.00828785
M. digitata	Myxococcota	Timepoint0 - Timepoint3	-0.440597	0.578657	-0.761412	0.446411
M. digitata	Gemmatimonadota	Timepoint0 - Timepoint3	-16.6889	1621.57	-0.0102918	0.991788
M. digitata	Desulfobacterota	Timepoint0 - Timepoint3	-1.22659	1.11961	-1.09555	0.273274
M. digitata	Bdellovibrionota	Timepoint0 - Timepoint3	0.423528	0.685586	0.61776	0.536734
M. digitata	NB1.j	Timepoint0 - Timepoint3	-1.63243	0.966749	-1.68858	0.0913
M. digitata	Dadabacteria	Timepoint0 - Timepoint3	-2.05237	0.679279	-3.0214	0.0025161
M. digitata	Campilobacterota	Timepoint0 - Timepoint3	0.752892	1.51592	0.496658	0.61943
M. digitata	Alphaproteobacteria	Timepoint0 - Timepoint3	0.935621	0.321456	2.91057	0.00360768
M. digitata	Gammaproteobacteria	Timepoint0 - Timepoint3	-0.204085	0.484089	-0.421584	0.673328
M. capricornis	Planctomycetota	Timepoint0 - Timepoint3	-0.159678	0.226116	-0.706177	0.480078
M. capricornis	Bacteroidota	Timepoint0 - Timepoint3	-0.123429	0.296606	-0.416137	0.677309
M. capricornis	Cyanobacteria	Timepoint0 - Timepoint3	0.889401	0.486238	1.82915	0.0673774
M. capricornis	Actinobacteriota	Timepoint0 - Timepoint3	0.615031	0.463592	1.32667	0.184619
M. capricornis	Firmicutes	Timepoint0 - Timepoint3	-2.36655	2.96136	-0.799145	0.424207
M. capricornis	Verrucomicrobiota	Timepoint0 - Timepoint3	-0.111291	0.384809	-0.289211	0.77242
M. capricornis	Patescibacteria	Timepoint0 - Timepoint3	0.011266	0.294352	0.038274	0.969469
M. capricornis	Acidobacteriota	Timepoint0 - Timepoint3	0.809968	0.933886	0.867309	0.385773
M. capricornis	Chloroflexi	Timepoint0 - Timepoint3	-0.400635	0.436892	-0.917011	0.359137
M. capricornis	Myxococcota	Timepoint0 - Timepoint3	0.271185	0.399935	0.678072	0.497726
M. capricornis	Gemmatimonadota	Timepoint0 - Timepoint3	-1.01972	1.31285	-0.77672	0.437324
M. capricornis	Desulfobacterota	Timepoint0 - Timepoint3	-2.94006	3.79298	-0.775133	0.438261
M. capricornis	Bdellovibrionota	Timepoint0 - Timepoint3	-0.239754	0.312559	-0.767068	0.443041
M. capricornis	NB1.j	Timepoint0 - Timepoint3	0.914413	0.509987	1.79301	0.0729713
M. capricornis	Dadabacteria	Timepoint0 - Timepoint3	0.682706	0.32175	2.12185	0.0338503
M. capricornis	Campilobacterota	Timepoint0 - Timepoint3	13.7454	320.771	0.0428512	0.96582
M. capricornis	Alphaproteobacteria	Timepoint0 - Timepoint3	0.148852	0.427174	0.348457	0.727497
M. capricornis	Gammaproteobacteria	Timepoint0 - Timepoint3	0.136525	0.229399	0.595142	0.551749
S. glaucum	Planctomycetota	Timepoint0 - Timepoint3	-1.43713	0.936963	-1.53381	0.125076
S. glaucum	Bacteroidota	Timepoint0 - Timepoint3	-0.127252	0.539232	-0.235988	0.813442
S. glaucum	Cyanobacteria	Timepoint0 - Timepoint3	0.991361	0.827998	1.1973	0.23119
S. glaucum	Actinobacteriota	Timepoint0 - Timepoint3	-0.646063	0.861567	-0.74987	0.453333
S. glaucum	Firmicutes	Timepoint0 - Timepoint3	-0.548056	1.01938	-0.537636	0.590828
S. glaucum	Verrucomicrobiota	Timepoint0 - Timepoint3	-0.813854	0.520425	-1.56383	0.117859
S. glaucum	Patescibacteria	Timepoint0 - Timepoint3	-0.0847727	1.23098	-0.0688659	0.945096
S. glaucum	Acidobacteriota	Timepoint0 - Timepoint3	-1.28454	0.701129	-1.83211	0.0669352
S. glaucum	Chloroflexi	Timepoint0 - Timepoint3	-1.43479	0.942875	-1.52172	0.128079
S. glaucum	Myxococcota	Timepoint0 - Timepoint3	0.303099	0.736875	0.41133	0.68083
S. glaucum	Gemmatimonadota	Timepoint0 - Timepoint3	-2.20754	2.41213	-0.915182	0.360096
S. glaucum	Desulfobacterota	Timepoint0 - Timepoint3	-16.6168	998.287	-0.0166453	0.98672
S. glaucum	Bdellovibrionota	Timepoint0 - Timepoint3	1.71648	0.632529	2.71367	0.00665422
S. glaucum	NB1.j	Timepoint0 - Timepoint3	-0.347946	0.801696	-0.434012	0.66428
S. glaucum	Dadabacteria	Timepoint0 - Timepoint3	-0.862119	0.65253	-1.32119	0.186436
S. glaucum	Campilobacterota	Timepoint0 - Timepoint3	20.8782	7327.54	0.00284928	0.997727
S. glaucum	Alphaproteobacteria	Timepoint0 - Timepoint3	0.232764	0.183609	1.26771	0.2049
S. glaucum	Gammaproteobacteria	Timepoint0 - Timepoint3	1.40151	0.541326	2.58903	0.00962472
Zoanthus sp.	Planctomycetota	Timepoint0 - Timepoint3	0.00748168	0.569584	0.0131354	0.98952
Zoanthus sp.	Bacteroidota	Timepoint0 - Timepoint3	-0.73975	0.658057	-1.12414	0.260953
Zoanthus sp.	Cyanobacteria	Timepoint0 - Timepoint3	0.514262	0.674144	0.762837	0.445561
Zoanthus sp.	Actinobacteriota	Timepoint0 - Timepoint3	0.563634	0.446582	1.26211	0.20691
Zoanthus sp.	Firmicutes	Timepoint0 - Timepoint3	-0.252075	0.755701	-0.333565	0.738708
Zoanthus sp.	Verrucomicrobiota	Timepoint0 - Timepoint3	0.39135	0.669741	0.58433	0.558998
Zoanthus sp.	Patescibacteria	Timepoint0 - Timepoint3	0.450446	0.447157	1.00735	0.313765
Zoanthus sp.	Acidobacteriota	Timepoint0 - Timepoint3	0.425312	0.490566	0.866981	0.385952
Zoanthus sp.	Chloroflexi	Timepoint0 - Timepoint3	0.828665	0.786934	1.05303	0.292328
Zoanthus sp.	Myxococcota	Timepoint0 - Timepoint3	-0.971623	1.23476	-0.786892	0.431345
Zoanthus sp.	Gemmatimonadota	Timepoint0 - Timepoint3	-5.60994e-15	1.06066	-5.2891e-15	1
Zoanthus sp.	Desulfobacterota	Timepoint0 - Timepoint3	2.51673	1.63359	1.54062	0.12341
Zoanthus sp.	Bdellovibrionota	Timepoint0 - Timepoint3	0.935485	1.17825	0.793964	0.427217
Zoanthus sp.	NB1.j	Timepoint0 - Timepoint3	-0.207961	1.0057	-0.206782	0.83618
Zoanthus sp.	Dadabacteria	Timepoint0 - Timepoint3	0.0185668	0.884095	0.0210009	0.983245
Zoanthus sp.	Campilobacterota	Timepoint0 - Timepoint3	-5.60994e-15	1.06066	-5.2891e-15	1
Zoanthus sp.	Alphaproteobacteria	Timepoint0 - Timepoint3	0.373263	0.26558	1.40546	0.159883
Zoanthus sp.	Gammaproteobacteria	Timepoint0 - Timepoint3	-0.435212	0.279368	-1.55784	0.119271
Chondrilla sp.	Planctomycetota	Timepoint0 - Timepoint3	2.53724	2.25866	1.12334	0.261293
Chondrilla sp.	Bacteroidota	Timepoint0 - Timepoint3	-0.152375	0.517198	-0.294615	0.768288
Chondrilla sp.	Cyanobacteria	Timepoint0 - Timepoint3	-0.311581	0.157119	-1.98309	0.0473579
Chondrilla sp.	Actinobacteriota	Timepoint0 - Timepoint3	-0.200986	0.226463	-0.887497	0.374811
Chondrilla sp.	Firmicutes	Timepoint0 - Timepoint3	-1.96763e-15	0.816497	-2.40984e-15	1
Chondrilla sp.	Verrucomicrobiota	Timepoint0 - Timepoint3	-0.877163	0.368497	-2.38038	0.0172947
Chondrilla sp.	Patescibacteria	Timepoint0 - Timepoint3	0.658953	1.07796	0.611296	0.541004
Chondrilla sp.	Acidobacteriota	Timepoint0 - Timepoint3	0.331314	0.123122	2.69094	0.00712505
Chondrilla sp.	Chloroflexi	Timepoint0 - Timepoint3	-0.302362	0.186266	-1.62328	0.10453
Chondrilla sp.	Myxococcota	Timepoint0 - Timepoint3	0.11682	0.604884	0.193129	0.846858
Chondrilla sp.	Gemmatimonadota	Timepoint0 - Timepoint3	-0.299332	0.175637	-1.70427	0.088331
Chondrilla sp.	Desulfobacterota	Timepoint0 - Timepoint3	-1.96763e-15	0.816497	-2.40984e-15	1
Chondrilla sp.	Bdellovibrionota	Timepoint0 - Timepoint3	-12.9366	276.363	-0.04681	0.962665
Chondrilla sp.	NB1.j	Timepoint0 - Timepoint3	-1.96763e-15	0.816497	-2.40984e-15	1
Chondrilla sp.	Dadabacteria	Timepoint0 - Timepoint3	0.240906	0.106041	2.27182	0.0230976
Chondrilla sp.	Campilobacterota	Timepoint0 - Timepoint3	-1.96763e-15	0.816497	-2.40984e-15	1
Chondrilla sp.	Alphaproteobacteria	Timepoint0 - Timepoint3	0.14482	0.0830925	1.74288	0.0813551
Chondrilla sp.	Gammaproteobacteria	Timepoint0 - Timepoint3	0.23585	0.0891425	2.64576	0.00815067
