## Supplementary Table 8 for "Development and validation of an experimental life support system to study the impact of ultraviolet B radiation and temperature on coral reef microbial communities"

### Sheet: Supp_table_8_MostabOTU50_Blasth
Development and validation of an experimental life support system to study the impact of ultraviolet B radiation and temperature on coral reef microbial communities T.M. Stuij*, D.F.R. Cleary, R.J.M. Rocha, A.R.M. Polonia, D.A.M. Silva, J.C. Frommlet, A. Louvado, Y. M. Huang, N. Van der Windt, N.J. De Voogd, N.C.M. Gomes *Corresponding authors: email addresses: Tamarastuij@ua.pt (T.M. Stuij) & Go…
Supplementary Table 8 Nucleotide blast results using the NCBI database of the 50 most abundant OTUs in our dataset including SILVA assigned taxonomy.
asv	OTU	confidence	Domain	Phylum	Class	Order	Family	Genus	Species	Blast hit	Source	subject acc.ver	% identity	alignment length	mismatches	gap opens	q. start	q. end	s. start	s. end	evalue	bit score
5d4743762167f6fdb7afea6bba88e6f6	1	0.963477	Bacteria	Cyanobacteria	Cyanobacteriia	Synechococcales	Cyanobiaceae	[Synechococcus]_spongiarum_group	uncultured_bacterium	Uncultured bacterium isolate DGGE gel band D13 16S ribosomal RNA gene, partial sequence	marine sponge Haliclona sp.	MH045537.1	99.751	402	1	0	1	402	4	405	0	737
df3f14c111f4f2b4d2db0a2f3b42ffd9	2	1	Bacteria	Proteobacteria	Alphaproteobacteria	Rhodobacterales	Rhodobacteraceae	Unassigned	Unassigned	Tritonibacter litoralis strain SM1979 16S ribosomal RNA gene, partial sequence	coastal seawater, China	MN544912.1	100	400	0	0	1	400	322	721	0	739
495c243d1c5608e5f64986a467d5da1b	3	0.9389	Bacteria	Proteobacteria	Gammaproteobacteria	Alteromonadales	Alteromonadaceae	uncultured	uncultured_marine	Uncultured Alteromonadales bacterium gene for 16S ribosomal RNA, partial sequence, clone: SFM10-53	seawater of coastal fish-farming area, Japan	LC314463.1	100	425	0	0	1	425	21	445	0	785
9ffc77bda86762d40415732ad4f217d3	4	0.999973	Bacteria	Proteobacteria	Alphaproteobacteria	Rhodobacterales	Rhodobacteraceae	Albidovulum	Unassigned	Uncultured bacterium clone XSNA55 16S ribosomal RNA gene, partial sequence	Sponge Terpios hoshinota, China	KJ008101.1	98.75	400	5	0	1	400	246	645	0	712
d25eedf1ae7497f17798683c2b9fe667	5	0.98954	Bacteria	Proteobacteria	Alphaproteobacteria	Rhodobacterales	Rhodobacteraceae	Ruegeria	Unassigned	Ruegeria lacuscaerulensis strain B19CC 16S ribosomal RNA gene, partial sequence.	Cultivar cylinders	MT176162.1	100	400	0	0	1	400	272	671	0	739
ba9ddde5ab46080bc3a1ba4a46e8b895	6	0.864527	Bacteria	Proteobacteria	Gammaproteobacteria	HOC36	HOC36	HOC36	uncultured_bacterium	Uncultured bacterium clone MD06d3_8372 16S ribosomal RNA gene, partial sequence	soil sample	JQ370430.2	92.272	427	30	3	1	426	352	776	8.6e-168	603
f4cc8ac44831e8a056731596f4fb44e0	8	0.99997	Bacteria	Proteobacteria	Gammaproteobacteria	Oceanospirillales	Pseudohongiellaceae	Pseudohongiella	Unassigned	Uncultured Marinobacter sp. clone 1-13 16S ribosomal RNA gene, partial sequence	seaweed bed water samples, China	HQ271436.1	96.471	425	15	0	1	425	304	728	0	702
6660e5cb436ffd16aa908dc3e0aa2791	10	0.999944	Bacteria	Proteobacteria	Gammaproteobacteria	Oceanospirillales	Endozoicomonadaceae	Endozoicomonas	Palythoa_caribaeorum	Uncultured organism clone ctg_CGOGA33 16S ribosomal RNA gene, partial sequence	deep-sea octacoral	DQ395980.1	96.714	426	12	2	1	425	339	763	0	708
3a0a057e064109d94528d001eaae04ec	11	1	Bacteria	Proteobacteria	Alphaproteobacteria	Rhodobacterales	Rhodobacteraceae	Unassigned	Unassigned	Leisingera sp. strain 083 16S ribosomal RNA gene, partial sequence	coral, China	MK801645.1	100	400	0	0	1	400	278	677	0	739
3a0a057e064109d94528d001eaae04ec	11	1	Bacteria	Proteobacteria	Alphaproteobacteria	Rhodobacterales	Rhodobacteraceae	Unassigned	Unassigned	Uncultured bacterium clone Y785-34 16S ribosomal RNA gene, partial sequence	Biofilm on glass, great barrier reef australia	HQ601786.1	100	400	0	0	1	400	178	577	0	739
2c40eedaa23df8111a13b3b93ced6fc2	12	0.825522	Bacteria	Spirochaetota	Spirochaetia	Spirochaetales	Spirochaetaceae	Spirochaeta_2	uncultured_Spirochaetes	Uncultured bacterium clone 2NT1c8_A11 16S ribosomal RNA gene, partial sequence	Coral Porites cylindrica, Philippines	GQ413561.1	96.403	417	15	0	1	417	22	438	0	688
b908bd005667eb38c72cd2f2d5b3a12d	14	1	Bacteria	Acidobacteriota	Vicinamibacteria	Subgroup_9	Subgroup_9	Subgroup_9	Unassigned	Pyruvatibacter mobilis strain CGMCC 1.15125 chromosome, complete genome	culture broth of a marine microalga	CP051630.1	94.379	427	22	2	1	426	4	429	0	654
1ea3bdd13c4b69402efaf4753998f96c	15	0.853486	Bacteria	Proteobacteria	Alphaproteobacteria	uncultured	uncultured	uncultured	uncultured_Alphaproteobacteria	Uncultured prokaryote clone New.CleanUp.ReferenceOTU360557 16S ribosomal RNA gene, partial sequence	endolithic community of Mono Island	KT980474.1	99.75	400	1	0	1	400	4	403	0	734
ee0deffb1f84f97b82ca7fcb2bf173f8	16	0.868615	Bacteria	Planctomycetota	Planctomycetes	Unassigned	Unassigned	Unassigned	Unassigned	Uncultured prokaryote clone New.CleanUp.ReferenceOTU339236 16S ribosomal RNA gene, partial sequence	endolithic community of Mono Island	KT980076.1	96.411	418	15	0	1	418	4	421	0	689
fac708a0aa0c14643e365fe7deed3647	17	0.938229	Bacteria	Proteobacteria	Alphaproteobacteria	Rhizobiales	Hyphomicrobiaceae	Filomicrobium	uncultured_bacterium	Uncultured bacterium clone K14 16S ribosomal RNA gene, partial sequence		KP098993.1	100	400	0	0	1	400	320	719	0	739
b248ebdb35a2869c8565f7d5951d0785	18	1	Bacteria	Firmicutes	Bacilli	Entomoplasmatales	Entomoplasmatales_Incertae_Sedis	Candidatus_Hepatoplasma	uncultured_Candidatus	Uncultured bacterium clone cDNA_B03 16S ribosomal RNA, partial sequence	USA: MA, Great Sippewissett Marsh	HQ189732.1	95.024	422	21	0	1	422	312	733	0	664
ef3e4ad9cf8c26edc9b95534dd1fa87e	19	0.732415	Bacteria	Proteobacteria	Alphaproteobacteria	Micavibrionales	Micavibrionaceae	uncultured	uncultured_bacterium	Marine alpha proteobacterium RS.Sph.017 16S ribosomal RNA gene, partial sequence	mucus of coral Fungia granulosa	DQ097291.1	99.5	400	2	0	1	400	265	664	0	728
69b7895334ffd551c80907df5f06ec57	20	0.933627	Bacteria	Proteobacteria	Alphaproteobacteria	Rhizobiales	Methyloligellaceae	uncultured	uncultured_Rhizobiales	Uncultured bacterium clone MSS-LC10 16S ribosomal RNA gene, partial sequence	mild steel – sediment	KX177464.1	100	400	0	0	1	400	322	721	0	739
ffeaaa0ee0a83c84ad63d135c443cfdd	21	0.925094	Bacteria	Proteobacteria	Alphaproteobacteria	Parvibaculales	Parvibaculaceae	Pyruvatibacter	Pyruvatibacter_mobilis	Uncultured bacterium clone OTU_636 16S ribosomal RNA gene, partial sequence	sea water	MT775294.1	99.5	400	2	0	1	400	4	403	0	728
02c7bbfc5d094c3c56aa0b11e5855aa8	23	1	Bacteria	Proteobacteria	Alphaproteobacteria	Caulobacterales	Hyphomonadaceae	Maricaulis	Unassigned	Bacterium EBAD63 16S ribosomal RNA gene, partial sequence	Alcyonium digitatum	JN207976.1	99.5	400	2	0	1	400	264	663	0	728
afc2c382dfe259a2b93ed9100a615bfe	25	0.987134	Bacteria	Proteobacteria	Alphaproteobacteria	Rhodobacterales	Rhodobacteraceae	Ruegeria	Unassigned	Ruegeria lacuscaerulensis strain AM30(1) 16S ribosomal RNA gene, partial sequence	Coral Acropora millepora, Thailand	MF449150.1	100	400	0	0	1	400	292	691	0	739
455d39e22b693ed32da73b7b4740d8b4	26	0.840802	Bacteria	Gemmatimonadota	BD2-11_terrestrial_group	BD2-11_terrestrial_group	BD2-11_terrestrial_group	BD2-11_terrestrial_group	uncultured_Gemmatimonadaceae	Uncultured Gemmatimonadetes bacterium clone OTU_94 16S ribosomal RNA gene, partial sequence	tropical marine sponge Xestospongia muta, Malaysia	MT464845.1	94.614	427	21	2	1	426	4	429	0	660
8e2cfa4ea965bc42efc1189bda4323b1	27	1	Bacteria	Proteobacteria	Alphaproteobacteria	Rhodobacterales	Rhodobacteraceae	Unassigned	Unassigned	Uncultured bacterium isolate DGGE gel band F30-2 16S ribosomal RNA gene, partial sequence	larva marine sponge Ircinia felix	DQ661820.1	99.5	400	2	0	1	400	21	420	0	728
0004bbf7a99f956be4cb5ab0a80ea8c1	28	1	Bacteria	Proteobacteria	Gammaproteobacteria	Steroidobacterales	Woeseiaceae	JTB255_marine_benthic_group	Unassigned	Uncultured bacterium clone TV10-3-2_C22 16S ribosomal RNA gene, partial sequence	marine sponge Ircinia variabilis	JN655443.1	98.826	426	5	0	1	426	351	776	0	760
143aa647e288cc4e51cc1909c6738314	30	0.990521	Bacteria	Patescibacteria	Gracilibacteria	Absconditabacteriales_(SR1)	Absconditabacteriales_(SR1)	Absconditabacteriales_(SR1)	uncultured_bacterium	Uncultured bacteria partial 16S rRNA gene, clone 97c	MBR wastewater treatment pilot plant	HE650052.1	95.012	401	20	0	1	401	362	762	3.69e-176	630
2ac5cbfe3c45daf26c51c4f1d899c14c	31	0.717536	Bacteria	Proteobacteria	Alphaproteobacteria	Rhizobiales	Rhodomicrobiaceae	Rhodomicrobium	uncultured_bacterium	Uncultured prokaryote clone 4150470 16S ribosomal RNA gene, partial sequence	endolithic community of Mono Island	KT973607.1	99.25	400	3	0	1	400	4	403	0	723
56341e762b659f64b4f6334c664fe11e	32	0.906106	Bacteria	Cyanobacteria	Cyanobacteriia	Synechococcales	Cyanobiaceae	[Synechococcus]_spongiarum_group	uncultured_bacterium	Uncultured bacterium clone K2 16S ribosomal RNA gene, partial sequence	marine sponge Haliclona sp.	MH045535.1	100	402	0	0	1	402	269	670	0	743
6cfa119f319bfe9d815342f771ba97da	33	0.998881	Bacteria	Planctomycetota	Planctomycetes	Pirellulales	Pirellulaceae	Pir4_lineage	Unassigned	Uncultured prokaryote clone 327231 16S ribosomal RNA gene, partial sequence	endolithic community of Mono Island	KT973437.1	100	415	0	0	1	415	4	418	0	767
942a8a837738d90cbfd26c3d331fb5da	35	0.999936	Bacteria	Proteobacteria	Alphaproteobacteria	Rhizobiales	Stappiaceae	Labrenzia	Unassigned	Labrenzia sp. strain RT13P1 16S ribosomal RNA gene, partial sequence	Breviolum pseudominutum	MN395029.1	100	400	0	0	1	400	263	662	0	739
15b86b06d90a1df285a1b88ff4e498ec	36	0.983754	Bacteria	Proteobacteria	Alphaproteobacteria	Rhizobiales	Methyloligellaceae	Methyloceanibacter	uncultured_bacterium	Uncultured bacterium clone LFTU86 16S ribosomal RNA gene, partial sequence	Coral Galaxea fascicularis, China	KU353888.1	100	400	0	0	1	400	272	671	0	739
f75fbb5077b1f4c3e9d0d1bdea001d56	37	0.784846	Bacteria	Proteobacteria	Alphaproteobacteria	Rhizobiales	Hyphomicrobiaceae	Filomicrobium	uncultured_bacterium	Uncultured prokaryote clone 633420 16S ribosomal RNA gene, partial sequence	endolithic community of Mono Island	KT974359.1	100	400	0	0	1	400	4	403	0	739
c358bf4b6220b7b925f4c2805948bb38	38	0.938831	Bacteria	Firmicutes	Bacilli	Mycoplasmatales	Mycoplasmataceae	Mycoplasma	uncultured_bacterium	Uncultured Mollicutes bacterium clone M15 16S ribosomal RNA gene, partial sequence	Sea Pens, Pennatula phosphorea and Pteroeides spinosum	JX966226.1	95.519	424	19	0	1	424	302	725	0	678
c7f7d94aaaa7e0471c38e5bd981db8f0	39	0.902584	Bacteria	Proteobacteria	Alphaproteobacteria	Rhodobacterales	Rhodobacteraceae	Cognatishimia	Unassigned	Uncultured bacterium clone HALI_C3 16S ribosomal RNA gene, partial sequence	sponge Haliclona sp., Great barrier reef, Australia	KC918002.1	100	400	0	0	1	400	270	669	0	739
9a22cb2ff917dfb34a4e502d8ed83579	41	0.964502	Bacteria	Proteobacteria	Alphaproteobacteria	Caulobacterales	Parvularculaceae	Parvularcula	uncultured_organism	Uncultured prokaryote clone 4479625 16S ribosomal RNA gene, partial sequence	endolithic community of Mono Island	KT974060.1	97.5	400	10	0	1	400	4	403	0	684
10fcbd606598d451524d9a53bbedc639	42	1	Bacteria	Firmicutes	Bacilli	Entomoplasmatales	Entomoplasmatales_Incertae_Sedis	Candidatus_Hepatoplasma	uncultured_Candidatus	Uncultured bacterium clone cDNA_B03 16S ribosomal RNA, partial sequence	Sea anemone Nematostella vectensis	HQ189732.1	94.787	422	22	0	1	422	312	733	0	658
acc5c3f78a38fd54407dd67dbda407eb	43	0.999624	Bacteria	Patescibacteria	ABY1	Candidatus_Kerfeldbacteria	Candidatus_Kerfeldbacteria	Candidatus_Kerfeldbacteria	uncultured_bacterium	Uncultured bacterium clone OTU104 16S ribosomal RNA gene, partial sequence	sediments eutrophic shallow lake	MF450552.1	87.065	402	52	0	1	402	5	406	2.39e-123	455
b292dd8547643cc285c228be78283604	44	1	Bacteria	Proteobacteria	Alphaproteobacteria	Rhodobacterales	Rhodobacteraceae	Unassigned	Unassigned	Phaeobacter piscinae strain ROA046 16S ribosomal RNA gene, partial sequence	sediment	MT525294.1	100	400	0	0	1	400	313	712	0	739
600c30a8cd21623127f3963e2b252141	45	0.786091	Bacteria	Gemmatimonadota	BD2-11_terrestrial_group	BD2-11_terrestrial_group	BD2-11_terrestrial_group	BD2-11_terrestrial_group	uncultured_Gemmatimonadaceae	Uncultured Gemmatimonadetes bacterium clone OTU_94 16S ribosomal RNA gene, partial sequence	Sponges Xestospongia muta, South China sea	MT464845.1	94.601	426	23	0	1	426	4	429	0	660
9db72ebbbe1e0c8af7bef26f253a4080	47	0.990061	Bacteria	Proteobacteria	Alphaproteobacteria	uncultured	uncultured	uncultured	uncultured_Alphaproteobacteria	Uncultured prokaryote clone 579649 16S ribosomal RNA gene, partial sequence	endolithic community of Mono Island	KT974262.1	100	401	0	0	1	401	4	404	0	741
91a0a58e0e433e72c0058ff852c58c20	52	0.98625	Bacteria	Proteobacteria	Alphaproteobacteria	Rhodobacterales	Rhodobacteraceae	Ruegeria	Unassigned	Ruegeria sp. strain WH31-1 16S ribosomal RNA gene, partial sequence	Sediments Yelllow Sea, China	MG388169.1	100	400	0	0	1	400	324	723	0	739
739343a6cde3435d6cfbcbe185002140	54	0.845625	Bacteria	Chloroflexi	Dehalococcoidia	SAR202_clade	SAR202_clade	SAR202_clade	uncultured_Chloroflexus	Uncultured prokaryote clone 591507 16S ribosomal RNA gene, partial sequence	endolithic community of Mono Island	KT974316.1	99.501	401	2	0	1	401	4	404	0	730
2f867a792037a2d894822f2e36c0fda7	55	0.702754	Bacteria	Proteobacteria	Alphaproteobacteria	Rhizobiales	Hyphomicrobiaceae	Filomicrobium	uncultured_Alphaproteobacteria	Uncultured alpha proteobacterium clone 3G02-39 16S ribosomal RNA gene, partial sequence	Gulf of Mexico sediment	DQ431901.1	100	400	0	0	1	400	320	719	0	739
04aa10dc320d2426095b4678f6be8b6c	67	0.882781	Bacteria	Proteobacteria	Alphaproteobacteria	Tistrellales	Geminicoccaceae	uncultured	uncultured_bacterium	Uncultured bacterium clone L5G 16S ribosomal RNA gene, partial sequence	marine sediment	JF789377.1	99.005	402	2	2	1	400	262	663	0	719
08880c8f251aade1c90558b2aa138523	142	1	Bacteria	Proteobacteria	Gammaproteobacteria	Alteromonadales	Alteromonadaceae	Unassigned	Unassigned	Alteromonas sp. strain S4 16S ribosomal RNA gene, partial sequence	estuarine soil, China	MG457263.1	100	425	0	0	1	425	303	727	0	785
ae6fd839ea4fa3e85e4f5c6df62f367f	159	0.939906	Bacteria	Firmicutes	Clostridia	Peptostreptococcales-Tissierellales	Caminicellaceae	Paramaledivibacter	uncultured_bacterium	Uncultured bacterium clone SHFH623 16S ribosomal RNA gene, partial sequence	Coral Montastraea faveolata - healthy tissue	FJ203551.1	100	400	0	0	1	400	347	746	0	739
be233594059a4feb6ab5ab97466ca7b8	163	0.999592	Bacteria	Campilobacterota	Campylobacteria	Campylobacterales	Helicobacteraceae	uncultured	uncultured_Helicobacter	Uncultured Helicobacter sp. clone ME55 16S ribosomal RNA gene, partial sequence	Coral Muricea elongata, USA	DQ917867.1	98.753	401	4	1	1	401	350	749	0	712
281c2a5e333305e5320e43f5c43f41b8	175	0.999795	Bacteria	Proteobacteria	Gammaproteobacteria	Vibrionales	Vibrionaceae	Vibrio	Unassigned	Vibrio xuii strain YPL1-2 16S ribosomal RNA gene, partial sequence	Shrimp PL Nursery	MT368010.1	100	425	0	0	1	425	271	695	0	785
550ad46051f6bed0d47869bdbd49cd0c	185	0.994682	Bacteria	Firmicutes	Clostridia	Lachnospirales	Lachnospiraceae	Abyssivirga	bacterium_enrichment	Bacterium enrichment culture clone KME55-29 16S ribosomal RNA gene, partial sequence	seaweed bed associated with a coastal hot spring	JQ670703.1	100	400	0	0	1	400	371	770	0	739
061d3f08b79cbe87410c223755f0fd49	186	1	Bacteria	Patescibacteria	ABY1	Unassigned	Unassigned	Unassigned	Unassigned	Uncultured bacterium clone OTU104 16S ribosomal RNA gene, partial sequence	sediments eutrophic shallow lake	MF450552.1	87.811	402	49	0	1	402	5	406	2.38e-128	472
44f45e2492611fc3c0de45f9cba7717b	204	0.80932	Bacteria	Proteobacteria	Alphaproteobacteria	Rhodobacterales	Rhodobacteraceae	Dinoroseobacter	uncultured_bacterium	Uncultured marine bacterium clone L4-25 16S ribosomal RNA gene, partial sequence	coral Montastraea cavernosa mucus	KU170440.1	99.75	400	1	0	1	400	319	718	0	734
9983d68f9e907aab97754600b2b9ccf6	218	0.955656	Bacteria	Proteobacteria	Gammaproteobacteria	Cellvibrionales	Cellvibrionaceae	Cellvibrionaceae	Eionea_nigra	Eionea nigra strain 17X/A02/237 16S ribosomal RNA, partial sequence	sea surface microlayer	NR_115270.1	99.059	425	4	0	1	425	323	747	0	763
