## Supplementary Table 9 for "Development and validation of an experimental life support system to study the impact of ultraviolet B radiation and temperature on coral reef microbial communities"

### Sheet: Sheet1
Development and validation of an experimental life support system to study the impact of ultraviolet B radiation and temperature on coral reef microbial communities T.M. Stuij*, D.F.R. Cleary, R.J.M. Rocha, A.R.M. Polonia, D.A.M. Silva, J.C. Frommlet, A. Louvado, Y. M. Huang, N. Van der Windt, N.J. De Voogd, N.C.M. Gomes *Corresponding authors: email addresses: Tamarastuij@ua.pt (T.M. Stuij) & Go…
Supplementary table 7 Results of the emmeans statistical analyses of selected KEGG pathways.
Biotope	KEGG_pathway	contrast	estimate	SE	z.ratio	p.value	sign. at p < 0.0006
Sediment	Biosynthesis of secondary metabolites	Timepoint0 - Timepoint1	0.00312653	0.00850592	0.367571	0.713193
Sediment	ABC transporters	Timepoint0 - Timepoint1	0.0814171	0.0432899	1.88074	0.0900108
Sediment	Biosynthesis of antibiotics	Timepoint0 - Timepoint1	-0.0147894	0.0100418	-1.47279	0.16897
Sediment	Two-component system	Timepoint0 - Timepoint1	0.068027	0.0288382	2.35892	0.0549846
Sediment	Quorum sensing	Timepoint0 - Timepoint1	-0.0289427	0.038959	-0.7429	0.457542
Sediment	Carbon metabolism	Timepoint0 - Timepoint1	-0.00797993	0.00934527	-0.853901	0.435042
Sediment	Sulfur metabolism	Timepoint0 - Timepoint1	0.142861	0.0144066	9.91636	2.12047e-22	*
Sediment	Biofilm formation - Escherichia coli	Timepoint0 - Timepoint1	-0.0744718	0.0222514	-3.34684	0.00353877
Sediment	Degradation of aromatic compounds	Timepoint0 - Timepoint1	0.0585387	0.0407953	1.43494	0.302609
Sediment	Nitrogen metabolism	Timepoint0 - Timepoint1	0.185013	0.0216554	8.54352	7.8116e-17	*
Sediment	Terpenoid backbone biosynthesis	Timepoint0 - Timepoint1	0.000521517	0.0178971	0.0291397	0.976753
Sediment	cAMP signaling pathway	Timepoint0 - Timepoint1	0.637809	0.203116	3.14013	0.00337746
Sediment	Biosynthesis of secondary metabolites	Timepoint0 - Timepoint2	-0.0254361	0.00845996	-3.00665	0.00792442
Sediment	ABC transporters	Timepoint0 - Timepoint2	0.20841	0.0444472	4.68893	1.64779e-05	*
Sediment	Biosynthesis of antibiotics	Timepoint0 - Timepoint2	-0.0413059	0.00999113	-4.13425	0.000213667	*
Sediment	Two-component system	Timepoint0 - Timepoint2	0.0812255	0.0289176	2.80886	0.0298306
Sediment	Quorum sensing	Timepoint0 - Timepoint2	0.0833981	0.0398642	2.09205	0.109301
Sediment	Carbon metabolism	Timepoint0 - Timepoint2	-0.0473696	0.00927212	-5.10883	1.94501e-06	*
Sediment	Sulfur metabolism	Timepoint0 - Timepoint2	0.121271	0.0143362	8.45907	8.08559e-17	*
Sediment	Biofilm formation - Escherichia coli	Timepoint0 - Timepoint2	-0.0104044	0.0225483	-0.461426	0.773392
Sediment	Degradation of aromatic compounds	Timepoint0 - Timepoint2	0.0928546	0.0411061	2.2589	0.0786544
Sediment	Nitrogen metabolism	Timepoint0 - Timepoint2	0.135624	0.0214083	6.3351	7.11558e-10	*
Sediment	Terpenoid backbone biosynthesis	Timepoint0 - Timepoint2	-0.0315225	0.0177765	-1.77326	0.228555
Sediment	cAMP signaling pathway	Timepoint0 - Timepoint2	0.0250051	0.173747	0.143917	0.885566
Sediment	Biosynthesis of secondary metabolites	Timepoint0 - Timepoint3	-0.00918583	0.00848598	-1.08247	0.334851
Sediment	ABC transporters	Timepoint0 - Timepoint3	0.138644	0.0437969	3.16561	0.00464277
Sediment	Biosynthesis of antibiotics	Timepoint0 - Timepoint3	-0.0223579	0.0100272	-2.22973	0.0515313
Sediment	Two-component system	Timepoint0 - Timepoint3	0.0298163	0.0286129	1.04206	0.356863
Sediment	Quorum sensing	Timepoint0 - Timepoint3	0.0322756	0.0394422	0.818299	0.457542
Sediment	Carbon metabolism	Timepoint0 - Timepoint3	-0.0407444	0.00928426	-4.38855	2.28222e-05	*
Sediment	Sulfur metabolism	Timepoint0 - Timepoint3	0.0674928	0.0141659	4.76445	2.84053e-06	*
Sediment	Biofilm formation - Escherichia coli	Timepoint0 - Timepoint3	-0.0721365	0.0222619	-3.24035	0.00353877
Sediment	Degradation of aromatic compounds	Timepoint0 - Timepoint3	0.0913467	0.0410923	2.22297	0.0786544
Sediment	Nitrogen metabolism	Timepoint0 - Timepoint3	0.0656783	0.021074	3.11655	0.00219576
Sediment	Terpenoid backbone biosynthesis	Timepoint0 - Timepoint3	-0.00922106	0.0178602	-0.516292	0.72678
Sediment	cAMP signaling pathway	Timepoint0 - Timepoint3	-0.25865	0.164157	-1.57563	0.138132
Sediment	Biosynthesis of secondary metabolites	Timepoint1 - Timepoint2	-0.0285626	0.00783159	-3.6471	0.00159129
Sediment	ABC transporters	Timepoint1 - Timepoint2	0.126993	0.0421284	3.01442	0.00514936
Sediment	Biosynthesis of antibiotics	Timepoint1 - Timepoint2	-0.0265164	0.00920635	-2.88023	0.0119215
Sediment	Two-component system	Timepoint1 - Timepoint2	0.0131984	0.0272648	0.484084	0.628326
Sediment	Quorum sensing	Timepoint1 - Timepoint2	0.112341	0.0367721	3.05505	0.0135012
Sediment	Carbon metabolism	Timepoint1 - Timepoint2	-0.0393897	0.00855413	-4.60476	1.23882e-05	*
Sediment	Sulfur metabolism	Timepoint1 - Timepoint2	-0.02159	0.0137945	-1.56512	0.117555
Sediment	Biofilm formation - Escherichia coli	Timepoint1 - Timepoint2	0.0640675	0.0204922	3.12644	0.00353877
Sediment	Degradation of aromatic compounds	Timepoint1 - Timepoint2	0.0343159	0.0387214	0.886225	0.47599
Sediment	Nitrogen metabolism	Timepoint1 - Timepoint2	-0.0493895	0.0208315	-2.3709	0.0177446
Sediment	Terpenoid backbone biosynthesis	Timepoint1 - Timepoint2	-0.032044	0.0164417	-1.94895	0.228555
Sediment	cAMP signaling pathway	Timepoint1 - Timepoint2	-0.612804	0.193167	-3.1724	0.00337746
Sediment	Biosynthesis of secondary metabolites	Timepoint1 - Timepoint3	-0.0123124	0.00785969	-1.56652	0.175841
Sediment	ABC transporters	Timepoint1 - Timepoint3	0.0572268	0.0414418	1.3809	0.16731
Sediment	Biosynthesis of antibiotics	Timepoint1 - Timepoint3	-0.00756852	0.0092455	-0.818616	0.413005
Sediment	Two-component system	Timepoint1 - Timepoint3	-0.0382108	0.0269414	-1.41829	0.234159
Sediment	Quorum sensing	Timepoint1 - Timepoint3	0.0612182	0.0363142	1.68579	0.183672
Sediment	Carbon metabolism	Timepoint1 - Timepoint3	-0.0327645	0.00856729	-3.82437	0.00019666	*
Sediment	Sulfur metabolism	Timepoint1 - Timepoint3	-0.0753681	0.0136174	-5.53468	6.23602e-08	*
Sediment	Biofilm formation - Escherichia coli	Timepoint1 - Timepoint3	0.00233534	0.0201766	0.115745	0.907855
Sediment	Degradation of aromatic compounds	Timepoint1 - Timepoint3	0.032808	0.0387067	0.847605	0.47599
Sediment	Nitrogen metabolism	Timepoint1 - Timepoint3	-0.119335	0.0204878	-5.82467	1.14451e-08	*
Sediment	Terpenoid backbone biosynthesis	Timepoint1 - Timepoint3	-0.00974257	0.016532	-0.589315	0.72678
Sediment	cAMP signaling pathway	Timepoint1 - Timepoint3	-0.89646	0.184589	-4.85652	7.1679e-06	*
Sediment	Biosynthesis of secondary metabolites	Timepoint2 - Timepoint3	0.0162503	0.00780992	2.08072	0.0749192
Sediment	ABC transporters	Timepoint2 - Timepoint3	-0.069766	0.0426492	-1.63581	0.122255
Sediment	Biosynthesis of antibiotics	Timepoint2 - Timepoint3	0.0189479	0.00919046	2.06169	0.0588553
Sediment	Two-component system	Timepoint2 - Timepoint3	-0.0514092	0.0270264	-1.90218	0.114294
Sediment	Quorum sensing	Timepoint2 - Timepoint3	-0.0511226	0.0372837	-1.37118	0.255479
Sediment	Carbon metabolism	Timepoint2 - Timepoint3	0.00662523	0.00848744	0.780592	0.435042
Sediment	Sulfur metabolism	Timepoint2 - Timepoint3	-0.0537781	0.0135429	-3.97093	8.59105e-05	*
Sediment	Biofilm formation - Escherichia coli	Timepoint2 - Timepoint3	-0.0617321	0.0205036	-3.01079	0.00390854
Sediment	Degradation of aromatic compounds	Timepoint2 - Timepoint3	-0.00150788	0.0390342	-0.0386296	0.969186
Sediment	Nitrogen metabolism	Timepoint2 - Timepoint3	-0.0699454	0.0202265	-3.45811	0.000815974
Sediment	Terpenoid backbone biosynthesis	Timepoint2 - Timepoint3	0.0223014	0.0164014	1.35973	0.347833
Sediment	cAMP signaling pathway	Timepoint2 - Timepoint3	-0.283656	0.151674	-1.87016	0.0921918
Water	Biosynthesis of secondary metabolites	Timepoint1 - Timepoint2	-0.0490799	0.0093589	-5.2442	2.35449e-07	*
Water	ABC transporters	Timepoint1 - Timepoint2	0.202572	0.0509001	3.97979	0.000103462	*
Water	Biosynthesis of antibiotics	Timepoint1 - Timepoint2	-0.0520212	0.0102636	-5.06852	6.0139e-07	*
Water	Two-component system	Timepoint1 - Timepoint2	-0.0495412	0.0279151	-1.77471	0.0759458
Water	Quorum sensing	Timepoint1 - Timepoint2	0.258077	0.0444466	5.80645	9.57152e-09	*
Water	Carbon metabolism	Timepoint1 - Timepoint2	-0.0393281	0.00916862	-4.28942	2.68711e-05	*
Water	Sulfur metabolism	Timepoint1 - Timepoint2	0.0684648	0.0179826	3.80729	0.000210746	*
Water	Biofilm formation - Escherichia coli	Timepoint1 - Timepoint2	0.0716275	0.0427785	1.67438	0.0940555
Water	Degradation of aromatic compounds	Timepoint1 - Timepoint2	0.104563	0.0336732	3.10522	0.00190136
Water	Nitrogen metabolism	Timepoint1 - Timepoint2	0.00573711	0.0189134	0.303336	0.761634
Water	Terpenoid backbone biosynthesis	Timepoint1 - Timepoint2	-0.131808	0.0150937	-8.73263	7.46457e-18	*
Water	cAMP signaling pathway	Timepoint1 - Timepoint2	-2.96758	0.319319	-9.29347	4.48008e-20	*
Water	Biosynthesis of secondary metabolites	Timepoint1 - Timepoint3	-0.0592601	0.00933827	-6.34594	6.63212e-10	*
Water	ABC transporters	Timepoint1 - Timepoint3	0.318656	0.0524372	6.0769	3.67582e-09	*
Water	Biosynthesis of antibiotics	Timepoint1 - Timepoint3	-0.0662756	0.0102317	-6.4775	2.79757e-10	*
Water	Two-component system	Timepoint1 - Timepoint3	-0.167478	0.0271986	-6.15759	2.21582e-09	*
Water	Quorum sensing	Timepoint1 - Timepoint3	0.348618	0.0455509	7.65338	5.87306e-14	*
Water	Carbon metabolism	Timepoint1 - Timepoint3	-0.0520654	0.00914169	-5.69538	3.69292e-08	*
Water	Sulfur metabolism	Timepoint1 - Timepoint3	0.110931	0.0181804	6.10169	3.14863e-09	*
Water	Biofilm formation - Escherichia coli	Timepoint1 - Timepoint3	-0.0908912	0.0411013	-2.2114	0.0405126
Water	Degradation of aromatic compounds	Timepoint1 - Timepoint3	0.230632	0.0348311	6.62144	1.06712e-10	*
Water	Nitrogen metabolism	Timepoint1 - Timepoint3	0.0236012	0.0189981	1.24229	0.52161
Water	Terpenoid backbone biosynthesis	Timepoint1 - Timepoint3	-0.11353	0.0151582	-7.48967	1.03573e-13	*
Water	cAMP signaling pathway	Timepoint1 - Timepoint3	-2.72059	0.3215	-8.46215	3.93726e-17	*
Water	Biosynthesis of secondary metabolites	Timepoint2 - Timepoint3	-0.0101802	0.0092351	-1.10234	0.270315
Water	ABC transporters	Timepoint2 - Timepoint3	0.116084	0.0546455	2.12431	0.0336445
Water	Biosynthesis of antibiotics	Timepoint2 - Timepoint3	-0.0142544	0.0101102	-1.4099	0.15857
Water	Two-component system	Timepoint2 - Timepoint3	-0.117936	0.026865	-4.38996	1.70056e-05	*
Water	Quorum sensing	Timepoint2 - Timepoint3	0.0905412	0.048098	1.88243	0.0597773
Water	Carbon metabolism	Timepoint2 - Timepoint3	-0.0127373	0.00905579	-1.40654	0.159564
Water	Sulfur metabolism	Timepoint2 - Timepoint3	0.0424662	0.0184781	2.29819	0.0215507
Water	Biofilm formation - Escherichia coli	Timepoint2 - Timepoint3	-0.162519	0.0418825	-3.88035	0.00031292	*
Water	Degradation of aromatic compounds	Timepoint2 - Timepoint3	0.126069	0.0356625	3.53506	0.000611518
Water	Nitrogen metabolism	Timepoint2 - Timepoint3	0.0178641	0.0190249	0.938982	0.52161
Water	Terpenoid backbone biosynthesis	Timepoint2 - Timepoint3	0.0182781	0.0146587	1.24691	0.212431
Water	cAMP signaling pathway	Timepoint2 - Timepoint3	0.246997	0.106662	2.31571	0.0205743
M. digitata	Biosynthesis of secondary metabolites	Timepoint0 - Timepoint3	-0.00958832	0.0188576	-0.50846	0.611131
M. digitata	ABC transporters	Timepoint0 - Timepoint3	0.0928018	0.105597	0.878834	0.379491
M. digitata	Biosynthesis of antibiotics	Timepoint0 - Timepoint3	-0.0107538	0.0173955	-0.618192	0.536449
M. digitata	Two-component system	Timepoint0 - Timepoint3	-0.0491097	0.0312534	-1.57134	0.116104
M. digitata	Quorum sensing	Timepoint0 - Timepoint3	0.0412194	0.124368	0.331431	0.740319
M. digitata	Carbon metabolism	Timepoint0 - Timepoint3	-0.0153586	0.0394608	-0.389213	0.697119
M. digitata	Sulfur metabolism	Timepoint0 - Timepoint3	0.012036	0.0363438	0.331169	0.740517
M. digitata	Biofilm formation - Escherichia coli	Timepoint0 - Timepoint3	-0.0220222	0.0379955	-0.579599	0.562185
M. digitata	Degradation of aromatic compounds	Timepoint0 - Timepoint3	-0.0108915	0.142203	-0.0765907	0.938949
M. digitata	Nitrogen metabolism	Timepoint0 - Timepoint3	-0.100494	0.0640108	-1.56996	0.116425
M. digitata	Terpenoid backbone biosynthesis	Timepoint0 - Timepoint3	0.0156109	0.0550836	0.283403	0.776868
M. digitata	cAMP signaling pathway	Timepoint0 - Timepoint3	-0.175382	0.274329	-0.639313	0.522619
M. capricornis	Biosynthesis of secondary metabolites	Timepoint0 - Timepoint3	0.0140772	0.0173568	0.811047	0.417338
M. capricornis	ABC transporters	Timepoint0 - Timepoint3	-0.0912697	0.0637918	-1.43074	0.152504
M. capricornis	Biosynthesis of antibiotics	Timepoint0 - Timepoint3	0.00434299	0.0164944	0.263301	0.792319
M. capricornis	Two-component system	Timepoint0 - Timepoint3	0.0478455	0.0277963	1.72129	0.0851983
M. capricornis	Quorum sensing	Timepoint0 - Timepoint3	-0.124109	0.055695	-2.22838	0.0258552
M. capricornis	Carbon metabolism	Timepoint0 - Timepoint3	0.0141774	0.0210779	0.672616	0.501192
M. capricornis	Sulfur metabolism	Timepoint0 - Timepoint3	0.0102927	0.0617171	0.166772	0.86755
M. capricornis	Biofilm formation - Escherichia coli	Timepoint0 - Timepoint3	-0.00248151	0.0182355	-0.136081	0.891757
M. capricornis	Degradation of aromatic compounds	Timepoint0 - Timepoint3	-0.106779	0.0703343	-1.51817	0.128972
M. capricornis	Nitrogen metabolism	Timepoint0 - Timepoint3	0.0928491	0.075704	1.22648	0.22002
M. capricornis	Terpenoid backbone biosynthesis	Timepoint0 - Timepoint3	0.0138304	0.0219461	0.6302	0.528564
M. capricornis	cAMP signaling pathway	Timepoint0 - Timepoint3	-0.00147486	0.508546	-0.00290015	0.997686
S. glaucum	Biosynthesis of secondary metabolites	Timepoint0 - Timepoint3	0.00203738	0.0210271	0.0968932	0.922811
S. glaucum	ABC transporters	Timepoint0 - Timepoint3	0.0651921	0.10592	0.615483	0.538236
S. glaucum	Biosynthesis of antibiotics	Timepoint0 - Timepoint3	-0.0260574	0.0321661	-0.810087	0.41789
S. glaucum	Two-component system	Timepoint0 - Timepoint3	0.179748	0.127809	1.40638	0.159611
S. glaucum	Quorum sensing	Timepoint0 - Timepoint3	0.00375216	0.0880661	0.0426061	0.966015
S. glaucum	Carbon metabolism	Timepoint0 - Timepoint3	-0.0825808	0.054717	-1.50923	0.131239
S. glaucum	Sulfur metabolism	Timepoint0 - Timepoint3	-0.114163	0.0680635	-1.6773	0.0934833
S. glaucum	Biofilm formation - Escherichia coli	Timepoint0 - Timepoint3	0.162887	0.150117	1.08507	0.277891
S. glaucum	Degradation of aromatic compounds	Timepoint0 - Timepoint3	-0.109124	0.0792306	-1.3773	0.168421
S. glaucum	Nitrogen metabolism	Timepoint0 - Timepoint3	-0.00203508	0.0994731	-0.0204586	0.983677
S. glaucum	Terpenoid backbone biosynthesis	Timepoint0 - Timepoint3	-0.0885995	0.0629524	-1.40741	0.159307
S. glaucum	cAMP signaling pathway	Timepoint0 - Timepoint3	-0.238379	0.200972	-1.18613	0.235572
Zoanthus sp.	Biosynthesis of secondary metabolites	Timepoint0 - Timepoint3	-0.0253566	0.0345047	-0.734874	0.462416
Zoanthus sp.	ABC transporters	Timepoint0 - Timepoint3	0.101463	0.0590497	1.71827	0.0857475
Zoanthus sp.	Biosynthesis of antibiotics	Timepoint0 - Timepoint3	-0.0147408	0.00954261	-1.54473	0.122411
Zoanthus sp.	Two-component system	Timepoint0 - Timepoint3	0.0593059	0.0800465	0.740892	0.458759
Zoanthus sp.	Quorum sensing	Timepoint0 - Timepoint3	0.104175	0.0593455	1.75541	0.0791898
Zoanthus sp.	Carbon metabolism	Timepoint0 - Timepoint3	-0.0564964	0.0522354	-1.08157	0.279442
Zoanthus sp.	Sulfur metabolism	Timepoint0 - Timepoint3	-0.00955549	0.0286795	-0.333182	0.738997
Zoanthus sp.	Biofilm formation - Escherichia coli	Timepoint0 - Timepoint3	0.0289196	0.0462104	0.625824	0.531431
Zoanthus sp.	Degradation of aromatic compounds	Timepoint0 - Timepoint3	0.121877	0.158691	0.768015	0.442478
Zoanthus sp.	Nitrogen metabolism	Timepoint0 - Timepoint3	-0.0545689	0.0453284	-1.20386	0.228645
Zoanthus sp.	Terpenoid backbone biosynthesis	Timepoint0 - Timepoint3	-0.0811553	0.0325414	-2.49391	0.0126344
Zoanthus sp.	cAMP signaling pathway	Timepoint0 - Timepoint3	-0.0152733	0.321125	-0.0475618	0.962066
Chondrilla sp.	Biosynthesis of secondary metabolites	Timepoint0 - Timepoint3	-0.0167597	0.00284947	-5.88168	4.06119e-09	*
Chondrilla sp.	ABC transporters	Timepoint0 - Timepoint3	0.109731	0.0196399	5.58716	2.30816e-08	*
Chondrilla sp.	Biosynthesis of antibiotics	Timepoint0 - Timepoint3	-0.00993588	0.00172945	-5.74513	9.18514e-09	*
Chondrilla sp.	Two-component system	Timepoint0 - Timepoint3	0.0413722	0.00864932	4.78329	1.72451e-06	*
Chondrilla sp.	Quorum sensing	Timepoint0 - Timepoint3	0.112974	0.0182735	6.18239	6.3138e-10	*
Chondrilla sp.	Carbon metabolism	Timepoint0 - Timepoint3	-0.0293168	0.00487282	-6.01639	1.78352e-09	*
Chondrilla sp.	Sulfur metabolism	Timepoint0 - Timepoint3	-0.00857695	0.00443456	-1.93411	0.0530991
Chondrilla sp.	Biofilm formation - Escherichia coli	Timepoint0 - Timepoint3	0.0457816	0.00783856	5.84056	5.20254e-09	*
Chondrilla sp.	Degradation of aromatic compounds	Timepoint0 - Timepoint3	0.0143585	0.00639469	2.24537	0.0247442
Chondrilla sp.	Nitrogen metabolism	Timepoint0 - Timepoint3	-0.0980908	0.0180451	-5.43586	5.45318e-08	*
Chondrilla sp.	Terpenoid backbone biosynthesis	Timepoint0 - Timepoint3	0.02494	0.00738323	3.37792	0.000730363
Chondrilla sp.	cAMP signaling pathway	Timepoint0 - Timepoint3	1.3408	0.225464	5.94686	2.73335e-09	*
